# UVfinder: a tool to extract bryophyte sex-linked gene copies from the GoFlag408 probe set

**DOI:** 10.64898/2026.07.01.735932

**Authors:** Seyeon Kim, John L. Bowman, Edward L. Braun, Stuart F. McDaniel

## Abstract

**Premise:** Target enrichment sequencing using probe sets like GoFlag 408 has revolutionized phylogenetics, yet recent genomic data indicate that some probes may be sex-linked, potentially introducing topological conflict but also allowing studies of sex-specific evolutionary processes. To test for sex-linkage across the bryophytes, we developed UVfinder, a pipeline designed to identify sex-linked GoFlag loci across published moss genomes and enable sex-aware downstream analyses.

**Methods and Results:** Applying UVfinder to 50 dioicous moss genomes,we identified 93 probes that exhibit sex-linkage in one or more lineages. Our results provide genomic evidence for neo-sex chromosome formation via autosome-sex chromosome fusion and gene translocation. By comparing species trees derived from sex-linked versus autosomal loci in Hypnales and Dicranidae, we demonstrate that sex-linked loci harbor phylogenetic information that is distinct from that in autosomes. We also discovered a pervasive female sampling bias perhaps reflecting a preference among collectors for plants with sporophytes.

**Conclusions:** Our findings highlight the dynamism in sex linkage across bryophytes and suggest that sex-aware phylogenomics can be used to reconstruct ancestral karyotypes and potentially resolve topological conflict. We also expect that UVfinder will facilitate study of sex specific evolutionary processes, particularly with improved genome assemblies and increased sampling in males.
