## Supplementary Tables for "UVfinder: a tool to extract bryophyte sex-linked gene copies from the GoFlag408 probe set"

### Sheet: Table S1
Table S1. Example of Moss config/samples.tsv.
sample_id	order	genus	species	genome_filename
S0001	Polytrichales	Atrichum	angustatum	GCA_050084355.1_ASM5008435v1_genomic.fna
S0002	Hypnales	Antitrichia	curtipendula	GCA_951230915.1_cbAntCurt1.1_genomic.fna
S0003	Andreaeales	Andreaea	nivalis	GCA_965637445.2_caAndNiva3.2_genomic.fna
S0004	Hypnales	Aerobryopsis	subdivergens	GCA_050083985.1_ASM5008398v1_genomic.fna
S0005	Rhizogoniales	Aulacomnium	turgidum	GCA_048933245.1_ASM4893324v1_genomic.fna
S0006	Bryales	Bryum	argenteum	GCA_037043015.1_EGI_Barg_1.0_genomic.fna
S0007	Pottiales	Bryoerythrophyllum	caledonicum	GCA_963971425.1_cbBryCale10.1_genomic.fna
S0008	Bryoxiphiales	Bryoxiphium	norvegicum	GCA_050084295.1_ASM5008429v1_genomic.fna
S0009	Ditrichales	Ceratodon	purpureus_GG1	GCA_014871845.1_CpurpureusGG1_1_0_genomic.fna
S0010	Ditrichales	Ceratodon	purpureus_R40	GCA_014871385.1_CpurpureusR40_1_0_genomic.fna
S0011	Hypnales	Climacium	dendroides	GCA_950106755.1_cbCliDend2.1_genomic.fna
S0012	Hypnales	Cratoneuron	filicinum	GCA_964340565.1_cbCraFili2.1_genomic.fna
S0013	Hypnales	Entodon	concinnus	GCA_050083955.1_ASM5008395v1_genomic.fna
S0014	Dicranales	Fissidens	javanicus	GCA_050084195.1_ASM5008419v1_genomic.fna
S0015	Grimmiales	Grimmia	obtusifolia	GCA_050084275.1_ASM5008427v1_genomic.fna
S0016	Hypnales	Hyocomium	armoricum	GCA_964235365.1_cbHyoArmo16.1_genomic.fna
S0017	Hypnales	Hypnum	cupressiforme	GCA_965113285.1_cbHypCupr5.1_genomic.fna
S0018	Hypnales	Heterocladium	heteropterum	GCA_965283215.1_cbRhyConf1.1_genomic.fna
S0019	Hypnales	Hylocomiadelphus	triquetrus	GCA_965234835.1_cbHylTriq8.1_genomic.fna
S0020	Hypnales	Loeskeobryum	brevirostre	GCA_965363035.1_cbLoeBrev3.1_genomic.fna
S0021	Hypnales	Isopterygiella	pulchella	GCA_964656885.1_cbIsoPulc3.1_genomic.fna
S0022	Hypnales	Neckera	pumila	GCA_963969595.1_cbNecPumi1.1_genomic.fna
S0023	Orthotrichales	Orthothecium	rufescens	GCA_965112805.1_cbOrtRufe2.1_genomic.fna
S0024	Polytrichales	Polytrichastrum	alpinum	GCA_048933195.1_ASM4893319v1_genomic.fna
S0025	Polytrichales	Polytrichum	commune	GCA_950295325.2_cbPolComm4.2_genomic.fna
S0026	Hypnales	Pseudotaxiphyllum	elegans	GCA_965240295.1_cbPseEleg4.1_genomic.fna
S0027	Dicranales	Paraleucobryum	enerve	GCA_050084115.1_ASM5008411v1_genomic.fna
S0028	Hypnales	Pterigynandrum	filiforme	GCA_965278105.1_cbPteFili1.1_genomic.fna
S0029	Polytrichales	Polytrichum	formosum	GCA_964035585.2_cbPolForo1.2_genomic.fna
S0030	Hypnales	Pseudisothecium	myosuroides	GCA_951799445.1_cbIsoMyos1.1_genomic.fna
S0031	Hypnales	Pseudoscleropodium	purum	GCA_963969395.1_cbPsePuru1.1_genomic.fna
S0032	Polytrichales	Polytrichastrum	sexangulare	GCA_965127125.1_cbPolSexa1.1_genomic.fna
S0033	Bartramiales	Philonotis	turneriana	GCA_050084035.1_ASM5008403v1_genomic.fna
S0034	Grimmiales	Ptychomitrium	wilsonii	GCA_050084255.1_ASM5008425v1_genomic.fna
S0035	Hypnodendrales	Racopilum	cuspidigerum	GCA_050083975.1_ASM5008397v1_genomic.fna
S0036	Hypnales	Rhytidiadelphus	loreus	GCA_947034895.1_cbRhyLore1.1_genomic.fna
S0037	Hypnales	Rhynchostegiella	tenella	GCA_964340665.1_cbRhyTene4.1_genomic.fna
S0038	Sphagnales	Sphagnum	balticum	GCA_965153435.1_csSphBalt1.1_genomic.fna
S0039	Pottiales	Syntrichia	caninervis	GCA_016097705.1_UMC_Scan_2.0_genomic.fna
S0040	Sphagnales	Sphagnum	contortum	GCA_963920785.2_csSphCont2.2_genomic.fna
S0041	Sphagnales	Sphagnum	fallax	GCA_021442195.1_S.fallax_v1.1_genomic.fna
S0042	Sphagnales	Sphagnum	girgensohnii	GCA_965217355.1_csSphGirg1.1_genomic.fna
S0043	Sphagnales	Sphagnum	jensenii	GCA_964014455.1_csSphJens1.h2.1_genomic.fna
S0044	Sphagnales	Sphagnum	magellanicum/divinum	GCA_021904315.1_S.magellanicum_v1.1_genomic.fna
S0045	Sphagnales	Sphagnum	palustre	GCA_965637455.1_csSphPalu1.1_genomic.fna
S0046	Hypnales	Straminergon	stramineum	GCA_963920665.1_cbStrStra4.1_genomic.fna
S0047	Sphagnales	Sphagnum	troendelagicum	GCA_963970355.1_csSphTroe1.h2.1_genomic.fna
S0048	Hypnales	Thuidium	delicatulum	GCA_965278265.1_cbThuDeli2.1_genomic.fna
S0049	Tetraphidales	Tetraphis	pellucida	GCA_050084375.1_ASM5008437v1_genomic.fna
S0050	Hypnales	Thuidium	tamariscinum	GCA_947034885.2_cbThuTama2.2_genomic.fna
S0051	Pottiales	Syntrichia	ruralis	srul_genome.fasta

### Sheet: Table S2
Table S2. Example of liverwort config/samples.tsv and result for sex chromosome assignment and sex-linked genes
sample_id	order	genus	species	genome_filename	Uvfinder assigned sex	Uvfinder assigned sex chromosome	The smallest chromosome in each genome	Size of the smallest chromosome (bp)	The number of genes on UVfinder assigned sex chromosome
S0001	Blasiales	Blasia	pusilla	GCA_050084515.1_ASM5008451v1_genomic.fna	V	scaffold/contig	9	14110959	1
S0002	Jungermanniales	Plagiochila	carringtonii	GCA_977930285.1_cjPlaCarr2.1_genomic.fna	V	2	9	28544675	32
S0003	Jungermanniales	Scapania	undulata	GCA_978018195.1_cjScaUndu1.1_genomic.fna	V	9	9	10778321	2
S0004	Jungermanniales	Scapania	gracilis	GCA_975526265.1_cjScaGrac1.1_genomic.fna	V	9	9	9442964	1
S0005	Jungermanniales	Herbertus	hutchinsiae	GCA_965112325.2_cjHerHutc3.2_genomic.fna	U	9	9	55121467	1
S0006	Jungermanniales	Scapania	ornithopodioides	GCA_973897035.1_cjScaOrni3.1_genomic.fna	U	9	9	37014590	1
S0007	Lepidoziales	Bazzania	trilobata	GCA_982185005.1_cjBazTril2.1_genomic.fna	U	4	9	66228283	19
S0008	Marchantiales	Marchantia	polymorpha	GCA_037833965.1_MpTak2_v7.1_genomic.fna	U	U	U	5591195	0
S0009	Marchantiales	Riccia	fluitans	GCA_043381455.1_UWM_Rflu_1.0_genomic.fna	V	2	5	17316018	40
S0010	Marchantiales	Lunularia	cruciata	GCA_948567375.1_cmLunCruc20.1_genomic.fna	U	scaffold/contig	9	1760000	0
S0011	Marchantiales	Conocephalum	conicum	GCA_050084475.1_ASM5008447v1_genomic.fna	V	scaffold/contig	8	16209197	0
S0012	Ptilidiales	Ptilidium	ciliare	GCA_965642335.2_cjPtiCili3.2_genomic.fna	U	4	8	66196959	10
											0.284211
Order	Gene	Count	Samples				22	0.173228
Bartramiales	G6779	1	S0033
Bryales	G5812	1	S0006				#DIV/0!
Bryales	G5842	1	S0006
Bryales	G5899	1	S0006
Bryales	G5950	1	S0006
Bryales	G6041	1	S0006
Bryales	G6227	1	S0006				0
Bryales	G7248	1	S0006
Bryoxiphiales	G4603	1	S0008
Bryoxiphiales	G4989	1	S0008
Bryoxiphiales	G5138	1	S0008
Bryoxiphiales	G6717	1	S0008
Dicranales	G5634	2	S0014,S0027
Dicranales	G5949	2	S0014,S0027
Dicranales	G7279	2	S0014,S0027
Dicranales	G5899	1	S0027
Dicranales	G6405	1	S0014
Dicranales	G6570	1	S0014
Ditrichales	G5116	2	S0009,S0010
Ditrichales	G5280	2	S0009,S0010
Ditrichales	G5339	2	S0009,S0010
Ditrichales	G5464	2	S0009,S0010
Ditrichales	G5596	2	S0009,S0010
Ditrichales	G5753	2	S0009,S0010
Ditrichales	G5849	2	S0009,S0010
Ditrichales	G6393	2	S0009,S0010
Ditrichales	G4992	1	S0009
Ditrichales	G5702	1	S0010
Ditrichales	G5721	1	S0010
Ditrichales	G5892	1	S0009
Ditrichales	G6016	1	S0009
Ditrichales	G6164	1	S0009
Ditrichales	G7128	1	S0010
Grimmiales	G4889	1	S0015
Grimmiales	G4989	1	S0034
Grimmiales	G5138	1	S0034
Grimmiales	G5335	1	S0015
Grimmiales	G5366	1	S0015
Grimmiales	G6237	1	S0015
Grimmiales	G6487	1	S0015
Hypnales	G5892	11	S0002,S0004,S0016,S0019,S0020,S0026,S0028,S0031,S0036,S0037,S0046
Hypnales	G4890	4	S0017,S0018,S0020,S0036
Hypnales	G5335	4	S0017,S0018,S0020,S0036
Hypnales	G5357	4	S0017,S0018,S0020,S0036
Hypnales	G5366	4	S0017,S0018,S0020,S0036
Hypnales	G5596	4	S0017,S0018,S0020,S0036
Hypnales	G5702	4	S0017,S0018,S0020,S0036
Hypnales	G5981	4	S0017,S0018,S0020,S0036
Hypnales	G6035	4	S0017,S0018,S0020,S0036
Hypnales	G6237	4	S0017,S0018,S0020,S0036
Hypnales	G6487	4	S0017,S0018,S0020,S0036
Hypnales	G6913	4	S0017,S0018,S0020,S0036
Hypnales	G6968	4	S0017,S0018,S0020,S0036
Hypnales	G4992	3	S0017,S0018,S0020
Hypnales	G5177	3	S0017,S0018,S0020
Hypnales	G5299	3	S0017,S0018,S0020
Hypnales	G5933	3	S0017,S0018,S0020
Hypnales	G5943	3	S0017,S0018,S0020
Hypnales	G6258	3	S0017,S0018,S0020
Hypnales	G6639	3	S0017,S0018,S0020
Hypnales	G7324	3	S0017,S0018,S0020
Hypnales	G4942	2	S0018,S0036
Hypnales	G5513	2	S0021,S0036
Hypnales	G5634	2	S0021,S0036
Hypnales	G5842	2	S0021,S0036
Hypnales	G5949	2	S0021,S0036
Hypnales	G6036	2	S0036,S0037
Hypnales	G6226	2	S0021,S0036
Hypnales	G6274	2	S0021,S0036
Hypnales	G6405	2	S0021,S0036
Hypnales	G6451	2	S0021,S0036
Hypnales	G6924	2	S0021,S0036
Hypnales	G7279	2	S0021,S0036
Hypnales	G4471	1	S0037
Hypnales	G4527	1	S0037
Hypnales	G4848	1	S0036
Hypnales	G4893	1	S0037
Hypnales	G5032	1	S0037
Hypnales	G5090	1	S0037
Hypnales	G5116	1	S0037
Hypnales	G5430	1	S0037
Hypnales	G5528	1	S0037
Hypnales	G5639	1	S0037
Hypnales	G5974	1	S0037
Hypnales	G6238	1	S0036
Hypnales	G6298	1	S0018
Hypnales	G6363	1	S0037
Hypnales	G6404	1	S0037
Hypnales	G6420	1	S0037
Hypnales	G6538	1	S0037
Hypnales	G6854	1	S0036
Hypnales	G6933	1	S0037
Hypnales	G6947	1	S0020
Hypnales	G6995	1	S0036
Hypnales	G7577	1	S0037
Hypnodendrales	G4992	1	S0035
Hypnodendrales	G5177	1	S0035
Hypnodendrales	G5357	1	S0035
Hypnodendrales	G6420	1	S0035
Orthotrichales	G5892	1	S0023
Polytrichales	G6924	3	S0001,S0025,S0029
Polytrichales	G4603	2	S0025,S0029
Polytrichales	G4796	2	S0025,S0029
Polytrichales	G4951	2	S0025,S0029
Polytrichales	G4989	2	S0025,S0029
Polytrichales	G5138	2	S0025,S0029
Polytrichales	G5463	2	S0025,S0029
Polytrichales	G5703	2	S0025,S0029
Polytrichales	G5770	2	S0025,S0029
Polytrichales	G5866	2	S0025,S0029
Polytrichales	G5943	2	S0025,S0029
Polytrichales	G5944	2	S0025,S0029
Polytrichales	G6056	2	S0025,S0029
Polytrichales	G6098	2	S0025,S0029
Polytrichales	G6139	2	S0025,S0029
Polytrichales	G6164	2	S0025,S0029
Polytrichales	G6572	2	S0025,S0029
Polytrichales	G6660	2	S0025,S0029
Polytrichales	G6954	2	S0025,S0029
Polytrichales	G6969	2	S0025,S0029
Pottiales	G5116	2	S0039,S0051
Pottiales	G5857	2	S0039,S0051
Pottiales	G6016	2	S0039,S0051
Pottiales	G5866	1	S0051
Rhizogoniales	G5892	1	S0005
Rhizogoniales	G6036	1	S0005
Sphagnales	G4603	2	S0038,S0045

### Sheet: Table S3
Table S3. Example of hornwort config/samples.tsv and Uvfinder assigned sex chromosome and the number of sex-linked genes
sample_id	order	genus	species	genome_filename	known_sex	Uvfinder assigned sex	Uvfinder assigned sex chromosome	Number of Sex-linked genes found by Uvfinder
S0001	NA	Leiosporoceros	dussii_male	horwortbase	male	male	6	0
S0002	NA	Phymatoceros	phymatodes_male	horwortbase	male	male	5	0
S0003	NA	Phaeomegaceros	chiloensis	horwortbase	female	female	2	6

### Sheet: Table S4
Table S4. Chromosome size and the number of genes on each chromosome in each of the hornwort samples.
Bold text is Uvfinder-identified sex chromosome.
Sample id	Chromosome number	Sequence length (bp)	Number of gene on each chromosome
S0001	1	35678736	70
	2	19221319	37
	3	18111004	44
	4	15353041	32
	5	12482252	25
	6	7985322	0
S0002	1	47770525	55
	2	37682536	66
	3	22349907	39
	4	9368357	62
	5	9141563	0
	6	9136498	0
S0003	1	47204602	103
	2	43644806	6
	3	35795763	59
	4	34526783	15
	5	3998246	21
